# Reduced axonal caliber and white matter changes in a rat model of Fragile X syndrome with a deletion of a K Homology domain of *Fmr1*

**DOI:** 10.1101/864371

**Authors:** Carla E. M. Golden, Yohan Yee, Victoria X. Wang, Hala Harony-Nicolas, Patrick R. Hof, Jason P. Lerch, Joseph D. Buxbaum

**Affiliations:** Department of Psychiatry, Icahn School of Medicine at Mount Sinai, New York, NY, USA; Seaver Autism Center for Research and Treatment, Icahn School of Medicine at Mount Sinai, New York, NY, USA; Department of Medical Biophysics, University of Toronto, Toronto, Ontario, Canada; Mouse Imaging Centre, The Hospital for Sick Children, Toronto, Ontario, Canada; BioMedical Engineering and Imaging Institute, Icahn School of Medicine at Mount Sinai, New York, NY, USA; Nash Family Department of Neuroscience, Icahn School of Medicine at Mount Sinai, New York, NY, USA; Friedman Brain Institute, Icahn School of Medicine at Mount Sinai, New York, NY, USA; Mindich Child Health and Development Institute, Icahn School of Medicine at Mount Sinai, New York, NY, USA; Wellcome Centre for Integrative Neuroimaging, University of Oxford, Oxford, UK; Department of Genetics and Genomic Sciences, Icahn School of Medicine at Mount Sinai, New York, NY, USA

## Abstract

Fragile X syndrome (FXS) is a neurodevelopmental disorder that is caused by mutations in the *FMR1* gene that are known to cause neuroanatomical alterations. The morphological underpinnings of these alterations have not been elucidated. Furthermore, while alterations have been identified in both male and female individuals, neuroanatomy in female rodent models has not been assessed. We identified structural differences in regions that are also altered in FXS in male and female rat models, including the splenium of the corpus callosum. Interestingly, different sets of regions were disrupted in male and female rat models and, remarkably, male rats had higher brain-wide diffusion than female rats overall. We found reduced axonal caliber in the splenium, offering a mechanism for its structural changes. Our results provide insight into which brain regions are vulnerable to a loss of *Fmr1* expression and suggest a potential mechanism for how its loss causes white matter dysfunction in FXS.
