## Supplemental Table 1 for "Reduced axonal caliber and white matter changes in a rat model of Fragile X syndrome with a deletion of a K Homology domain of *Fmr1*"

### Sheet: Sheet1
Supplementary Table 1. ROIs used for segmentation of T2 and DTI images
ROIs
Amygdala	Hypothalamus
Anterior commissure	Inferior colliculus
Piriform cortex	Internal capsule
Aqueduct	Lateral ventricle
Brainstem	Medial prefrontal cortex
Caudate, Putamen, Globus pallidus	Neocortex
Periaqueductal gray	Olfactory bulb
Cerebellum	Orbital cortex
Corpus callosum	Rest of forebrain
Entorhinal cortex	Rest of midbrain
External capsule	Right external capsule
Fimbria	Splenium
Fornix	Substantia nigra
Fourth ventricle	Superior colliculus
Genu of the corpus callosum	Thalamus
Hippocampus	Third ventricle
